# Optineurin is a gatekeeper of mitochondrial health and proteostasis in Alzheimer’s disease vulnerable neurons

**DOI:** 10.64898/2026.03.15.711617

**Authors:** Christina Tsagkogianni, Matteo Trivisonno, Johanna Sophie Willner, Carlos Garcia-Molinero, Yingyu Tang, Beatrice Mattina, Maria Latorre-Leal, Wei Wang, Jean-Pierre Roussarie, Patricia Rodriguez-Rodriguez

## Abstract

Alterations in autophagy-related pathways and in mitochondrial function have long been associated with the pathology of several neurodegenerative disorders, including Alzheimer’s disease (AD). However, the cascade of events that links these processes and how they contribute to the early degeneration of specific neuronal subpopulations remain to be understood. Here, we use a data-driven approach and identify *Optn* as a potential regulator of AD pathology that is highly enriched in vulnerable ECII neurons compared to neurons that degenerate later in the disease continuum. We show that Optineurin downregulation triggers early dysregulation of mitochondrial function, followed by alterations in AD-associated processes, including proteostasis, synaptic function, and neuroinflammation. This is accompanied by ECII neuron loss and astrocyte reactivity in EC neuron projecting areas in the hippocampus. Together our results suggest that Optineurin plays a central role in the maintenance of mitochondrial health and bioenergetics in AD vulnerable neurons and that pathological processes that impair this homeostasis may contribute to the early degeneration of vulnerable ECII neurons.
