## Supplementary Table 1 for "Optineurin is a gatekeeper of mitochondrial health and proteostasis in Alzheimer’s disease vulnerable neurons"

### Sheet: DEGs bacTRAP shOPTN
Gene	CTRL_meanRPKM	OPTN_meanRPKM	log2FC	pValue	FDR
Pidd1	0.14126	3.4227	4.56301	3.28474e-15	5.64022e-11
Snx8	0.423479	3.77319	3.11794	1.0575e-14	9.07916e-11
Igfbp5	16.209	6.93592	-1.24963	1.67448e-12	9.58417e-09
Ppp1r1b	33.4355	11.3225	-1.57899	2.61828e-12	1.12396e-08
Mybl1	1.48286	8.01287	2.38606	1.03059e-11	3.53926e-08
Zfp385a	20.0559	46.3921	1.17363	3.81572e-11	1.09199e-07
Kcnip3	141.336	82.1051	-0.80954	7.83065e-11	1.92086e-07
Pcp4l1	57.9793	27.9039	-1.07697	1.25812e-10	2.70039e-07
Gfap	3.87887	11.5101	1.52089	1.7423e-09	3.32411e-06
Havcr2	0	0.992879	8.99264	2.35845e-09	3.54258e-06
Parm1	7.34274	14.8572	0.986087	2.33072e-09	3.54258e-06
9330132A10Rik	43.4483	26.3284	-0.754492	2.47574e-09	3.54258e-06
Dcn	17.1261	36.6996	1.07526	3.046e-09	4.02329e-06
Fyb2	2.83194	0.481735	-2.56882	6.17077e-09	7.56845e-06
Ckap2	0.0420562	1.92296	5.43498	7.2844e-09	8.3387e-06
Sesn2	1.21797	5.92543	2.24021	1.00919e-08	9.62834e-06
Ube2b	75.707	130.792	0.760866	9.25431e-09	9.62834e-06
Setd7	47.3926	77.3329	0.672467	1.00932e-08	9.62834e-06
Etl4	27.2638	18.0658	-0.624252	1.44201e-08	1.30319e-05
Coch	8.9739	2.45288	-1.90989	1.96094e-08	1.68357e-05
Map3k9	15.4521	9.25575	-0.765981	2.06157e-08	1.68568e-05
Chn2	15.5819	7.26114	-1.1218	2.3896e-08	1.86508e-05
Rapgef5	27.6912	16.6051	-0.769304	3.52803e-08	2.6339e-05
Cpne2	5.56924	12.8488	1.16725	3.91249e-08	2.73463e-05
Rasgrp2	1.24145	0.352912	-1.82662	3.98146e-08	2.73463e-05
Mpeg1	0.25316	2.07577	2.97445	8.3413e-08	5.50878e-05
Micu3	44.0967	28.7828	-0.64046	1.23685e-07	7.07931e-05
Kdm7a	12.3713	7.59277	-0.733139	1.14406e-07	7.07931e-05
Sh3kbp1	18.0902	10.6924	-0.790123	1.19429e-07	7.07931e-05
Cdkl2	25.6311	14.6971	-0.829932	1.22039e-07	7.07931e-05
Mcm2	0.215704	1.77976	3.01994	1.33516e-07	7.16439e-05
Jakmip2	51.329	31.6962	-0.726946	1.32288e-07	7.16439e-05
Map1lc3b	23.4636	37.5451	0.646449	1.41818e-07	7.37925e-05
Plxnd1	6.43776	14.2912	1.11389	1.52137e-07	7.68336e-05
Gabrr1	0	0.515866	7.81484	1.66746e-07	8.01441e-05
Slc35e4	0.639038	3.00231	2.19732	1.70964e-07	8.01441e-05
Kcnip2	16.9946	9.00875	-0.948294	1.72694e-07	8.01441e-05
Oasl2	6.34522	24.3191	1.90085	1.78594e-07	8.0701e-05
Hspa2	36.9993	19.0294	-0.981858	2.06261e-07	9.0813e-05
Slc35f1	9.57048	17.3479	0.816923	2.53286e-07	0.00010873
Cd180	0.388029	2.04085	2.34682	3.29484e-07	0.00013799
Wipf3	65.74	39.9029	-0.753246	3.77384e-07	0.000154287
Arhgap27	0.924363	2.44109	1.37072	4.04075e-07	0.000161357
Dcaf5	30.83	20.9774	-0.589301	4.1453e-07	0.00016177
Grina	47.8643	92.2783	0.912208	4.61741e-07	0.00017619
Hectd2	2.04159	4.55301	1.11834	4.79692e-07	0.000179061
Cables2	7.28492	12.7529	0.770526	5.00266e-07	0.000182446
Jcad	49.5329	33.4484	-0.603351	5.26964e-07	0.000182446
Gcc2	14.5949	9.2901	-0.682451	5.25088e-07	0.000182446
Utrn	7.02945	3.65115	-0.980874	5.31262e-07	0.000182446
Kcnh2	1.48997	4.1591	1.45331	6.37336e-07	0.000214582
Ildr2	29.8737	18.4864	-0.734396	6.77465e-07	0.000223707
Agpat2	0	0.988131	8.6698	7.3296e-07	0.000237465
Uhmk1	96.1582	155.183	0.656521	7.56016e-07	0.000240399
Ncam1	20.5273	32.9154	0.644114	7.7514e-07	0.000241999
Prkg1	3.18984	1.39336	-1.23084	7.96313e-07	0.000244169
Rnf157	45.1894	30.6159	-0.592154	1.11987e-06	0.000337357
Glyat	0.00453085	0.380794	5.92491	1.18141e-06	0.000343829
Jarid2	5.48198	3.09678	-0.851442	1.17272e-06	0.000343829
Renbp	0.0304721	1.07235	5.02368	1.25486e-06	0.000348342
Pcbd1	2.95251	12.3392	2.01973	1.27806e-06	0.000348342
Scrt1	10.7268	29.2757	1.44822	1.2675e-06	0.000348342
Hunk	8.05279	4.47382	-0.879854	1.24603e-06	0.000348342
Lrrc8a	7.22848	16.8409	1.17818	1.42422e-06	0.000379699
Usp20	5.87757	10.7106	0.829343	1.43733e-06	0.000379699
Ntng1	30.917	17.7125	-0.827045	1.59785e-06	0.000415708
Adgre1	0	0.42872	8.06279	1.62296e-06	0.000415939
Tmem43	1.73244	5.2593	1.56648	1.85688e-06	0.000457108
Apaf1	10.1656	5.90069	-0.81923	1.86346e-06	0.000457108
Smim10l2a	22.0581	12.7232	-0.827597	1.82924e-06	0.000457108
Abhd4	2.21079	6.00834	1.4117	2.34332e-06	0.000566722
Wif1	1.52976	0.0160574	-6.3676	2.39333e-06	0.000570777
Wdr66	1.04349	0.246399	-2.11786	2.64655e-06	0.00062252
Gpnmb	0.219661	2.68391	3.59041	3.12143e-06	0.000714641
Ipcef1	14.8676	9.78275	-0.639642	3.10417e-06	0.000714641
Lasp1	10.0835	15.8827	0.6166	3.20459e-06	0.000724026
Fgl1	0	0.263212	7.79745	3.67449e-06	0.000819411
Osbp2	15.3572	8.59459	-0.853674	3.863e-06	0.000850404
Apol9b	0.0134106	0.928793	6.02519	4.10364e-06	0.000889185
Pmaip1	1.15739	5.02823	2.09536	4.14273e-06	0.000889185
Grn	6.58356	12.3083	0.872099	4.20151e-06	0.000890667
Nfkbiz	2.40946	0.772506	-1.68284	4.27357e-06	0.000894897
Dpysl3	13.8552	7.5645	-0.896621	4.59806e-06	0.000951244
Gm26776	35.1319	15.6115	-1.18729	4.75587e-06	0.000972178
Pgm5	4.97748	1.2409	-2.03536	4.92197e-06	0.000994296
Ccdc3	25.8204	11.5445	-1.17766	5.01875e-06	0.00100206
Phactr2	14.5626	8.48243	-0.816337	5.17726e-06	0.00102182
Stum	86.46	58.4833	-0.595801	5.52879e-06	0.0010788
Anks4b	0.919818	0.0208381	-5.32658	5.89288e-06	0.00113693
Ifi207	0.0356945	1.54462	5.34848	5.99326e-06	0.00114345
Ascl1	20.7063	11.9546	-0.823114	6.37759e-06	0.0012034
Trim67	0.114007	0.745711	2.6808	6.81616e-06	0.0012585
Celf4	303.638	221.834	-0.482503	6.77024e-06	0.0012585
Lztr1	23.9876	34.9851	0.513954	7.2015e-06	0.0013155
C1qc	0.299397	3.54784	3.50786	7.69919e-06	0.00139161
Clec5a	0.00374301	0.536503	6.6871	8.41055e-06	0.00148884
Klhl24	17.068	10.8852	-0.684655	8.39343e-06	0.00148884
Gm12903	0.496513	7.90933	3.92951	9.16533e-06	0.0016059
Rnf141	27.1362	17.3502	-0.672544	9.58471e-06	0.00166241
Elf4	0.0311097	0.534355	4.03279	9.93295e-06	0.00168845
Oxr1	234.577	160.976	-0.565421	9.92287e-06	0.00168845
Pdzrn3	13.9204	8.0187	-0.817684	1.00298e-05	0.00168845
Mpp3	4.35412	2.31487	-0.941	1.02683e-05	0.00171181
Ralyl	126.681	87.1197	-0.571394	1.05483e-05	0.00174159
Anks1b	42.132	30.7073	-0.485826	1.07203e-05	0.00175313
St6galnac5	20.289	33.638	0.696801	1.20139e-05	0.00194615
Zfp768	0.492038	2.30851	2.19887	1.26499e-05	0.00203001
Zfp280b	7.41522	3.51946	-1.09374	1.27795e-05	0.00203182
Zfp365	189.744	136.302	-0.510784	1.37159e-05	0.0021607
Prr36	54.357	37.4321	-0.567096	1.38926e-05	0.00216864
Rps6kb1	9.59811	6.22366	-0.661465	1.4075e-05	0.00217731
Dmrtb1	0.00409017	0.662778	6.69525	1.5128e-05	0.00227862
Prr11	0.0132172	0.93668	5.98905	1.48923e-05	0.00227862
Rcan3	11.9357	7.24038	-0.750315	1.50515e-05	0.00227862
Slc35e2	4.8344	8.06109	0.709219	1.57078e-05	0.00233623
Hrk	16.5308	9.5051	-0.84242	1.57826e-05	0.00233623
Ttll7	61.1528	44.238	-0.492157	1.68804e-05	0.00241544
Pak1	362.674	249.814	-0.561916	1.68365e-05	0.00241544
Dennd4a	16.1461	11.0509	-0.579945	1.66414e-05	0.00241544
Sccpdh	17.9284	11.3722	-0.687996	1.67596e-05	0.00241544
Sla	2.49018	0.970193	-1.38714	1.75455e-05	0.00248987
Gm14288	7.99245	4.4635	-0.871215	1.82768e-05	0.00257238
Syp	113.274	172.921	0.580304	1.86047e-05	0.00259725
Tiam1	13.0793	9.06305	-0.558087	1.93817e-05	0.0026839
Laptm5	0.341635	2.89511	3.04044	1.95816e-05	0.00268988
Tcf7l1	0.127881	1.22248	3.23304	2.01002e-05	0.00273921
Pgm2l1	225.145	164.972	-0.482368	2.05119e-05	0.00277331
Unc13d	0.00991019	0.405052	5.10955	2.0872e-05	0.00279995
NA	77.2825	122.764	0.638994	2.10778e-05	0.00280563
Fibcd1	1.02468	3.28827	1.66657	2.14063e-05	0.00282744
Tut7	21.875	14.435	-0.635311	2.176e-05	0.00285222
Hcn3	1.08745	3.59265	1.68758	2.22717e-05	0.0028797
Fam102a	18.9463	13.3901	-0.529714	2.23051e-05	0.0028797
Arhgef25	36.0483	21.4818	-0.766913	2.30145e-05	0.00294912
Prnp	49.9255	79.3204	0.637839	2.40846e-05	0.00306338
Cpne8	15.4739	8.69256	-0.863929	2.53323e-05	0.00319839
Rdh16f1	0.0257476	0.742288	4.7986	2.58397e-05	0.00323864
Trim9	66.4108	48.4505	-0.485565	2.65181e-05	0.00329958
Pex19	15.0037	23.8148	0.636579	2.68756e-05	0.00330869
Igfn1	3.86721	1.9218	-1.04596	2.69767e-05	0.00330869
Syndig1l	7.25549	3.25533	-1.18648	2.828e-05	0.00344394
Kansl3	6.32758	11.5154	0.830361	2.94606e-05	0.00353928
Pdlim1	5.20029	2.01319	-1.37165	2.94751e-05	0.00353928
Pcmtd1	40.1138	29.148	-0.48836	2.97717e-05	0.00355006
Iffo2	6.82822	4.00111	-0.804131	3.16552e-05	0.00374863
Mapkapk3	0.0130054	0.457643	4.89372	3.18886e-05	0.0037504
Ptpn18	0	0.573454	7.43875	3.29968e-05	0.00385435
Pcnp	69.6103	50.8805	-0.484362	3.45303e-05	0.00400621
Trmt9b	5.25483	2.1353	-1.32447	3.48651e-05	0.0040179
Hikeshi	32.3702	21.1206	-0.644237	3.5516e-05	0.00406563
Tm4sf5	0.074997	3.00024	5.27537	3.65115e-05	0.00415191
Bclaf1	71.7495	52.0515	-0.497149	3.76025e-05	0.00424784
Hexa	3.5616	8.40521	1.19648	3.83065e-05	0.00428892
Phlda1	63.2	42.0961	-0.617605	3.84656e-05	0.00428892
Myo1e	4.83836	2.45451	-1.00978	3.89537e-05	0.00431531
Unc13b	5.46878	3.65836	-0.615574	3.94684e-05	0.0043443
Gm14440	8.0522	4.65191	-0.82294	4.06227e-05	0.00444288
Tmem184c	8.84473	15.7789	0.796767	4.23854e-05	0.00460633
Acer2	6.02705	2.74508	-1.15902	4.34929e-05	0.00469696
Ppp3cc	19.044	10.8931	-0.837482	4.42156e-05	0.00474516
Rab21	52.1643	36.2621	-0.552608	4.68021e-05	0.00499154
Furin	1.51762	0.539923	-1.51388	4.90499e-05	0.00519899
Irgm1	0.814828	3.29207	1.97641	5.03311e-05	0.00530206
Ric8b	17.7937	11.8666	-0.620905	5.17142e-05	0.00539758
NA	14.146	6.36809	-1.17484	5.18666e-05	0.00539758
Klf6	36.569	24.9091	-0.585519	5.48632e-05	0.00567504
Trafd1	13.5818	8.72351	-0.671409	5.67889e-05	0.00583906
Nrn1	172.295	109.075	-0.688934	5.87413e-05	0.00600385
AU020206	0.436124	4.76457	3.39566	6.11464e-05	0.00614002
Rtn4	102.31	77.7303	-0.427898	6.0866e-05	0.00614002
Zc3h6	4.78914	2.682	-0.870526	6.08003e-05	0.00614002
Gm14703	87.7626	132.351	0.56464	6.18751e-05	0.00617708
Pgam2	7.23744	17.9548	1.27188	6.27641e-05	0.00622961
Hace1	3.85426	2.39405	-0.722128	6.50842e-05	0.00642276
Spred3	5.80406	9.59925	0.699709	6.57216e-05	0.00644861
Syde1	0.564788	2.38655	2.04752	6.78751e-05	0.00662206
Ddx11	0.017191	0.356283	4.2778	6.95646e-05	0.00668754
Habp4	88.3108	63.1453	-0.51028	6.94131e-05	0.00668754
Usp46	46.5569	33.1352	-0.521623	6.97147e-05	0.00668754
Sec22b	23.6314	35.6511	0.560618	7.04112e-05	0.00671684
Uchl1	242.02	159.022	-0.625094	7.14621e-05	0.00677943
Pfas	0.597517	1.53349	1.32675	7.28991e-05	0.00687775
Paqr6	0.865698	0.0609895	-3.82586	7.71989e-05	0.00724362
Apbb2	13.7818	9.93115	-0.503128	7.77298e-05	0.0072538
Unc5a	20.4314	32.5374	0.638015	7.81705e-05	0.00725392
Abi2	85.312	62.1377	-0.48539	7.9192e-05	0.00725392
Fubp1	14.8369	9.90197	-0.606982	7.94209e-05	0.00725392
Eps8l3	28.0055	18.1575	-0.649502	7.94136e-05	0.00725392
Ctxn1	631.041	454.637	-0.50331	8.04871e-05	0.0073124
Ctss	1.40307	7.45553	2.35436	8.26562e-05	0.00741647
Gab1	3.68631	7.49465	0.980903	8.327e-05	0.00741647
Gm4204	65.1908	46.3777	-0.518504	8.33603e-05	0.00741647
Fam19a1	32.0624	19.2204	-0.767301	8.30989e-05	0.00741647
Tnfsf8	0.00434115	0.362338	5.70971	8.53336e-05	0.0074798
Sgsm2	4.90768	8.58637	0.770608	8.52503e-05	0.0074798
Lynx1	146.644	91.856	-0.693985	8.53789e-05	0.0074798
Cetn3	114.277	74.1818	-0.655213	8.85362e-05	0.00771703
Htr7	9.99758	6.03043	-0.756825	9.00918e-05	0.00781296
Pbx1	37.9982	28.0724	-0.470433	9.23163e-05	0.00796565
Dpf3	0.0291527	0.525738	4.02591	9.41868e-05	0.0080182
Plxna1	2.69549	5.30536	0.948055	9.52602e-05	0.0080182
Ero1l	9.19856	15.7881	0.746291	9.48574e-05	0.0080182
Pnma2	26.4249	19.1454	-0.49307	9.46501e-05	0.0080182
Spast	20.8381	14.4113	-0.566021	9.47059e-05	0.0080182
Cd68	3.97227	12.8605	1.66054	9.60084e-05	0.00804175
Ift20	55.7462	37.0852	-0.615629	9.89243e-05	0.00824577
Fam163b	73.9999	50.4531	-0.587061	0.000101037	0.00837328
Ppm1j	2.2876	0.204268	-3.44001	0.000101429	0.00837328
Cyp4f16	0.140044	0.992928	2.77101	0.00010294	0.00837721
Rab11fip2	26.9132	17.3473	-0.661655	0.000102781	0.00837721
Zfp131	14.92	8.97948	-0.775578	0.000102657	0.00837721
Cxcl13	0	0.779215	7.44849	0.000106719	0.00861593
Stard5	0.118663	0.914569	2.95037	0.000106878	0.00861593
Plcxd3	11.7993	6.47624	-0.902751	0.000109653	0.00879841
Fam155a	37.6545	26.9013	-0.516168	0.000111621	0.00888634
Lmo7	4.96456	2.8426	-0.832115	0.000111784	0.00888634
Mkrn2	8.78008	14.7783	0.720019	0.000114366	0.00904967
Fcer1g	1.21893	8.76771	2.80031	0.000117256	0.00916555
Itm2c	38.0795	61.81	0.662776	0.000117432	0.00916555
Ube3b	19.0431	28.8547	0.56373	0.000116805	0.00916555
Caskin2	0.300555	1.09369	1.81942	0.000124203	0.00960671
Epb41	1.6313	3.06973	0.873636	0.000123773	0.00960671
Fam91a1	19.0441	13.7447	-0.50353	0.000125138	0.00963561
Tpm1	91.958	65.7498	-0.508625	0.000129706	0.0099428
BC023105	0.0351422	1.90218	5.58782	0.000132431	0.0100619
H2afz	93.6625	140.911	0.558837	0.000132022	0.0100619
Trub2	3.58081	7.73526	1.08766	0.000141869	0.0106377
Sall2	5.6508	8.94443	0.626798	0.000141658	0.0106377
Zfp292	14.1614	9.61688	-0.598681	0.000141627	0.0106377
Foxk2	19.4022	26.9603	0.443694	0.000143541	0.0107163
Prkg2	4.81528	2.37918	-1.04135	0.000145042	0.0107814
Capsl	22.3147	11.0986	-1.03439	0.000149332	0.0110525
Cdkn1a	59.7397	98.9201	0.694486	0.000150456	0.0110531
Elmod1	24.2877	35.0533	0.493543	0.000150628	0.0110531
Gpx3	1.92984	7.16662	1.84034	0.000152827	0.0111667
Dnajc6	74.548	57.802	-0.396486	0.000158085	0.011502
Dcaf1	10.6967	6.81095	-0.68552	0.000158758	0.0115022
Car10	30.7827	21.9876	-0.515134	0.000159966	0.0115411
Stpg1	23.1499	11.4944	-1.02527	0.00016436	0.0118085
Plekha3	8.6514	4.86912	-0.876553	0.000170765	0.0122175
Ddn	82.7413	59.6838	-0.502638	0.000172563	0.0122949
Prmt8	71.9957	50.1417	-0.551815	0.000178171	0.01259
Camk2d	28.11	19.4302	-0.555139	0.000177528	0.01259
Sema3a	11.0521	6.27298	-0.839244	0.000179237	0.0126135
Trpc4	1.80293	4.89795	1.42215	0.000180181	0.0126281
Snca	423.298	302.215	-0.508553	0.000182149	0.0127029
Barx2	3.38081	1.18095	-1.5372	0.000182728	0.0127029
Prdm9	1.31611	0.353762	-1.92167	0.000184242	0.0127565
Aen	2.98656	6.18558	1.02493	0.000186032	0.0128066
Nploc4	9.90176	15.7299	0.627077	0.000186531	0.0128066
Gsk3a	129.198	93.1042	-0.504822	0.000187202	0.0128066
Tlr2	0.00683061	0.363378	5.35949	0.000191551	0.0130309
Gls	50.7513	38.5894	-0.427355	0.000191999	0.0130309
Arhgap10	8.97024	4.83785	-0.92739	0.000196149	0.0132601
Sh3bp5	18.2692	28.7174	0.625238	0.000198259	0.0133386
Gatad2a	5.59463	8.67222	0.60225	0.000198864	0.0133386
Fzd3	16.916	11.264	-0.624856	0.000202169	0.0135076
Laptm4b	8.23287	15.8784	0.926569	0.000207402	0.0137747
Gaa	12.1725	19.4174	0.64397	0.000207772	0.0137747
Slc5a3	2.90772	4.77597	0.680596	0.000211358	0.0139585
Usp30	4.80815	9.28572	0.92447	0.000212286	0.0139662
Optn	7.364	3.71108	-1.02622	0.000213856	0.0140158
Lyrm7	12.2128	7.60236	-0.709702	0.000217225	0.0141682
Gpr25	8.93586	4.36732	-1.07203	0.000217833	0.0141682
Ifi27	6.96031	17.2507	1.26847	0.000222764	0.0143876
Socs5	27.6383	19.884	-0.510789	0.000222882	0.0143876
B930095G15Rik	34.1812	23.4735	-0.572986	0.000224176	0.0144169
Kank4os	0.0441058	0.840486	4.07542	0.000225408	0.0144421
Setd3	23.8419	17.0368	-0.509283	0.000226868	0.0144816
Nrip3	28.5415	41.6977	0.5138	0.000229524	0.0145736
Cux2	12.8111	8.50649	-0.617241	0.000230007	0.0145736
Zbtb4	12.7434	18.3818	0.496109	0.000238365	0.0150477
Ube2l6	1.28857	4.79189	1.86404	0.000241692	0.0151463
Fam19a2	34.4754	23.1637	-0.595901	0.000241173	0.0151463
Vamp8	0.229953	1.33724	2.52034	0.000253405	0.0157768
Exoc6	20.6187	14.4828	-0.54411	0.000253589	0.0157768
Map3k20	1.58219	3.35759	1.03693	0.000255472	0.0158365
A230107N01Rik	0.0469057	0.808124	4.07405	0.000257197	0.0158416
Gprc5b	1.64246	4.20306	1.31162	0.000257399	0.0158416
Phlda3	2.44421	7.46382	1.57359	0.000260389	0.0159684
Map9	45.8225	34.9831	-0.420515	0.000261344	0.0159699
Tacr2	0.00808641	0.814724	6.30182	0.000263006	0.0160145
Apod	4.84321	10.4417	1.06338	0.00026409	0.0160236
Tmem81	0.128438	1.50768	3.51181	0.00026788	0.0161964
Cbfb	6.01007	12.2311	0.988073	0.00027339	0.0162378
Dkk3	17.7436	31.4145	0.79127	0.00027424	0.0162378
Pdrg1	15.8337	26.0037	0.687979	0.00027054	0.0162378
Mvb12b	15.2986	22.5158	0.522797	0.000272951	0.0162378
Cep63	4.11752	2.28604	-0.882514	0.000270155	0.0162378
Abra	1.69801	0.0409332	-5.34828	0.000273344	0.0162378
Rp2	2.03836	4.44882	1.09172	0.000277642	0.0163267
Nfatc3	2.56878	5.08676	0.939557	0.000277637	0.0163267
Rdh9	0.0256093	0.560954	4.40122	0.000281845	0.0165173
Cdh20	1.17277	3.21095	1.42065	0.000283954	0.0165843
Sowahb	5.75742	3.02439	-0.953649	0.000285325	0.0166079
Zzz3	16.8379	12.0817	-0.506926	0.000286663	0.0166293
Dkk2	0	0.202905	7.1683	0.000290348	0.0167864
Usp2	14.7803	9.52225	-0.664114	0.000300224	0.0172992
Scg3	14.657	26.0717	0.797512	0.000301986	0.0173425
Rps15a	22.0449	30.9619	0.45672	0.00030637	0.0173474
Rasgrp1	194.622	145.764	-0.44368	0.000304113	0.0173474
Nacc2	14.7408	10.3885	-0.534358	0.000307123	0.0173474
Dicer1	8.10072	5.34034	-0.643213	0.000305026	0.0173474
Surf2	9.80708	6.24582	-0.686871	0.000305441	0.0173474
Garnl3	5.66531	4.01818	-0.525404	0.000309798	0.0174411
9530053A07Rik	0.00295968	0.0998892	4.75643	0.000311482	0.0174675
Gm26648	5.76838	3.19494	-0.882086	0.000312301	0.0174675
Rab40b	12.3402	7.08226	-0.831031	0.000314811	0.0175507
Gda	60.109	44.1093	-0.482813	0.000316125	0.0175669
Mbd4	4.36086	2.43293	-0.884473	0.000320504	0.0177528
F830016B08Rik	0.16741	1.78825	3.35268	0.000323372	0.0177968
Jph4	50.3574	35.0532	-0.55314	0.000322692	0.0177968
Abhd5	3.44964	6.62447	0.897796	0.000329323	0.0179518
Ctsb	18.7556	30.9974	0.695845	0.000328569	0.0179518
Idnk	8.70282	4.17539	-1.08741	0.000327415	0.0179518
Ifi47	0.197031	2.39202	3.57677	0.000334337	0.0181674
Fdft1	50.7866	36.2701	-0.5183	0.000339648	0.0183978
B2m	50.2744	119.536	1.21009	0.000342217	0.0184113
Gabpb2	0.684842	1.3291	0.92393	0.000343403	0.0184113
Cyth2	8.92747	13.9489	0.61392	0.000342763	0.0184113
Ccng1	41.1435	59.7865	0.498486	0.000344187	0.0184113
Kazn	7.98001	5.14501	-0.663293	0.000352063	0.0187742
Gm28035	5.19371	10.415	0.96466	0.000362012	0.0192449
Egr2	4.23573	1.46288	-1.57397	0.000365019	0.0193449
Stxbp5l	18.5287	13.8798	-0.447074	0.000373046	0.0197094
Natd1	3.91448	6.71546	0.743106	0.000375693	0.0197838
Mblac1	8.1927	2.89604	-1.53055	0.000376757	0.0197838
Dab2ip	8.42891	12.1307	0.495236	0.000386175	0.0202165
Herc6	1.31541	3.83594	1.5024	0.000389106	0.020308
H3f3b	38.6395	55.7847	0.498255	0.000391437	0.0203678
Gm15860	0.881624	9.01173	3.3925	0.000408422	0.0210335
Anp32a	56.2954	42.5295	-0.436137	0.000407646	0.0210335
Ralgapa1	24.8057	18.6568	-0.445221	0.000410415	0.0210335
Srcap	19.2021	13.668	-0.528396	0.000411212	0.0210335
Mysm1	6.95636	4.88348	-0.548122	0.000408498	0.0210335
Atl3	7.32045	4.75898	-0.663084	0.000411581	0.0210335
Mgat4a	3.68771	6.01076	0.669119	0.000414649	0.0211274
Cdadc1	17.1836	10.5891	-0.729209	0.000416629	0.0211655
Kifc2	67.6647	51.3954	-0.426079	0.000426501	0.0216031
Kcmf1	43.6056	31.6907	-0.492081	0.000428922	0.0216618
Kcnk2	12.3427	7.46716	-0.749732	0.000431616	0.021734
Dlgap2	24.5466	18.2136	-0.465765	0.000437089	0.0219434
9130019P16Rik	4.28775	2.33713	-0.88951	0.00043833	0.0219434
Smarcc2	72.6351	54.6241	-0.436403	0.000442256	0.0220755
Gsk3b	69.1948	54.1666	-0.384464	0.000445478	0.0221719
Rftn1	0.556162	1.98532	1.81446	0.000446984	0.0221826
Castor1	0.0552446	0.97981	4.0484	0.000456513	0.0225902
H2-Q7	0.194777	1.48316	2.9032	0.000459252	0.0226604
Map7d1	54.0401	40.9294	-0.428887	0.000465522	0.022904
Chn1	273.048	204.804	-0.439056	0.000469496	0.0230335
Fam169a	17.581	12.7592	-0.49585	0.000472578	0.0231186
Cst7	0.0160232	1.14041	5.75519	0.000476362	0.0232376
Cdc25c	0.592947	2.46113	2.0205	0.00047875	0.0232879
Efr3b	23.2782	17.2224	-0.463357	0.000484296	0.023478
Arl4a	11.3098	8.23081	-0.493085	0.000485394	0.023478
Serpine2	2.83931	6.07838	1.05342	0.000488564	0.023565
Psph	1.65736	3.78949	1.15735	0.000496227	0.0238018
Cdk19	11.9974	8.08308	-0.600744	0.000496246	0.0238018
Adamtsl1	0.010581	0.158256	3.86753	0.000499101	0.0238721
Lztfl1	7.46277	10.8999	0.506838	0.000504628	0.0240173
Sphkap	19.4554	14.1121	-0.501839	0.000504936	0.0240173
Krt1	1.78875	6.10514	1.71362	0.000510029	0.0241926
Ccnb1	0.0122871	0.283946	4.25027	0.000515415	0.0243807
Parp14	0.106969	0.64539	2.54788	0.000517308	0.024403
Oxct1	95.452	130.626	0.417269	0.000519254	0.0244277
Tshz2	5.66733	10.6529	0.864652	0.000535898	0.0250733
Kbtbd11	28.7302	20.3763	-0.52498	0.000534586	0.0250733
Gsta3	0	0.419399	6.79227	0.000546946	0.0252359
Bst2	1.11678	6.28502	2.43339	0.000550634	0.0252359
Chpf	3.91637	7.98858	1.00062	0.000543809	0.0252359
NA	9.66109	16.9255	0.778192	0.000551012	0.0252359
Fndc10	9.65206	16.9096	0.778192	0.000551319	0.0252359
Syt4	26.6242	39.5484	0.532621	0.000549969	0.0252359
Stk25	88.6223	66.5799	-0.438779	0.0005526	0.0252359
Fam3c	24.1692	16.4808	-0.573698	0.00054853	0.0252359
Dennd2c	0.187246	0.0134581	-3.75768	0.00054276	0.0252359
Gm15728	2.27691	0.742531	-1.63596	0.000555519	0.0253019
Prpf4b	19.7307	14.5841	-0.46878	0.00055837	0.0253645
Cep83	18.4678	12.9185	-0.551719	0.000563234	0.0255179
Ifit3	2.36375	8.60987	1.81848	0.000571791	0.0258374
Trim12c	0.0343929	0.481704	3.74158	0.00057339	0.0258417
Phf11d	0.146168	0.984473	2.70598	0.000577164	0.0258759
Gns	8.89701	15.7216	0.787692	0.000576358	0.0258759
Fam83d	0.0120568	0.31554	4.65575	0.000584063	0.0259817
Dpp7	0.583469	1.80189	1.60905	0.000582254	0.0259817
Frrs1l	45.0224	35.2838	-0.385077	0.000582832	0.0259817
Sulf1	0.500059	1.75859	1.77086	0.000587345	0.0260602
Rab3ip	22.4612	14.5706	-0.651044	0.000589024	0.0260674
Lenep	1.66615	4.47122	1.39155	0.000599152	0.0263954
Rnf187	90.5052	128.693	0.480177	0.00059951	0.0263954
Nat8l	18.8016	25.308	0.397002	0.000605414	0.0265871
Gm14435	8.2307	4.26875	-0.981102	0.000611798	0.0267989
Bend6	33.0354	22.4759	-0.585955	0.000622441	0.0271958
Ring1	6.1343	3.40082	-0.871177	0.000631969	0.027542
Camk4	36.1056	27.3373	-0.433617	0.000639725	0.0278094
Chd5	38.3986	28.9695	-0.437508	0.000655002	0.0284016
H2-K1	1.52852	6.32908	2.0062	0.00065758	0.0284416
Dcun1d1	21.5275	16.0825	-0.453604	0.000661127	0.0285231
Azin1	26.7117	19.9834	-0.445072	0.000666467	0.0286815
Cxcl9	0.0553867	1.57823	4.76116	0.000679532	0.0289587
Tgtp2	0.671512	4.26115	2.63364	0.000676639	0.0289587
Lap3	4.31847	8.959	1.01804	0.000677634	0.0289587
Raf1	5.11576	7.53893	0.527116	0.000680597	0.0289587
Map2k4	82.3308	63.959	-0.399901	0.000681342	0.0289587
Slc9a4	0.0324573	0.437577	3.66409	0.00068467	0.0290283
Top2a	0.0440409	0.335103	2.89071	0.000688277	0.0290544
Atr	0.663964	1.83373	1.42132	0.000688669	0.0290544
Ptms	214.807	142.507	-0.614408	0.000691357	0.0290963
Dnajc9	20.4439	31.3933	0.588052	0.000699141	0.0292158
Hspe1	54.1273	80.1028	0.542412	0.0006993	0.0292158
Gprc5c	0.25842	0.0150411	-4.08622	0.000697016	0.0292158
Fxyd6	15.766	26.1842	0.71736	0.000704402	0.0293575
Irf3	2.03496	0.673558	-1.61677	0.000706404	0.0293696
9330175E14Rik	0	0.0875695	6.59945	0.000715507	0.0295336
Eri1	4.23241	7.1148	0.707939	0.000713407	0.0295336
Tstd2	5.9298	3.6662	-0.733018	0.000713973	0.0295336
N6amt1	4.62589	3.05606	-0.629026	0.000718681	0.0295934
Gpr37l1	0.745951	2.37757	1.63571	0.000725791	0.0296728
Cep170b	77.8451	110.982	0.474997	0.000722426	0.0296728
Arhgap32	62.033	47.6678	-0.411824	0.000725492	0.0296728
Hipk3	19.3124	14.3172	-0.472452	0.000732242	0.0298654
Tmco1	1.64242	3.53688	1.07667	0.000737054	0.0299904
Tug1	33.5464	25.8139	-0.409407	0.000745803	0.0302747
Nap1l1	110.437	86.2326	-0.385195	0.000752568	0.0304772
Adora2b	0	0.401011	7.13328	0.000763207	0.0308353
Irf8	0.141828	0.894047	2.61951	0.000767606	0.0308436
Srpk1	9.91438	13.9898	0.46158	0.000768361	0.0308436
Akt3	84.3185	66.9489	-0.364837	0.0007688	0.0308436
Nacc1	30.4359	23.0465	-0.436558	0.000771783	0.0308911
Pgpep1	1.03408	2.47355	1.22763	0.000778179	0.0310747
D130007C19Rik	0.75414	3.99751	2.34479	0.000783951	0.0312057
Edn1	0.463926	0.00531434	-5.97451	0.000785095	0.0312057
Pkib	39.676	26.2914	-0.616402	0.000789969	0.0313269
H2-Ab1	0.137472	2.45818	4.0373	0.000792269	0.0313457
Bcl6	4.38195	7.46468	0.727415	0.000796674	0.0313754
Calcoco1	24.1963	16.1173	-0.621026	0.000795017	0.0313754
Ccser2	28.6509	21.8292	-0.424826	0.000800803	0.0314659
Gpm6a	106.192	145.936	0.423269	0.000807143	0.0316426
Myl4	1.41527	0.509445	-1.47722	0.000812329	0.0317733
Gprin1	20.1053	15.0314	-0.450018	0.000827664	0.0322996
Plxnb2	0.717985	1.67883	1.19574	0.000837366	0.0325303
Tro	8.03287	12.0135	0.545234	0.000837165	0.0325303
Sae1	43.6153	61.2983	0.458109	0.000840538	0.0325799
Litaf	0.523723	2.37525	2.12609	0.000843366	0.0326159
Rnf227	83.2208	111.316	0.386354	0.000848069	0.032724
Kdm3b	11.5817	8.44677	-0.494301	0.000854641	0.0329037
Rps6kb2	4.38097	1.96058	-1.20978	0.000858117	0.0329636
Mt2	43.2601	90.4459	1.02316	0.000864606	0.0331387
Rnf213	0.825487	1.91793	1.18443	0.00087604	0.0335022
C130060C02Rik	0.0200464	1.35595	5.82873	0.000899803	0.0343345
Hgsnat	4.82104	8.45745	0.787499	0.000909003	0.0344114
Arfgef2	6.06995	9.36426	0.595387	0.000906997	0.0344114
Ubqln4	21.5488	29.816	0.437656	0.000909835	0.0344114
Ppp2r2b	66.5944	52.0469	-0.383204	0.00090743	0.0344114
Lrrc9	0.115983	0.566196	2.24523	0.000921076	0.0346079
Mtmr12	18.8879	13.3914	-0.531097	0.000919786	0.0346079
Klhdc8a	16.6844	9.61918	-0.812863	0.000921015	0.0346079
Cbx5	51.6744	40.0042	-0.399436	0.000929552	0.0348501
Ptpn11	14.1241	20.4362	0.501851	0.000933842	0.0349347
Dvl3	11.2005	17.0139	0.572157	0.000939319	0.0350631
Utp15	6.15305	11.8688	0.912516	0.000942906	0.0351207
Lyz2	1.53381	7.65351	2.29133	0.000953642	0.0353326
Parp3	0.178458	0.893781	2.26175	0.000954767	0.0353326
Mtmr6	39.797	31.33	-0.37791	0.000953682	0.0353326
B230219D22Rik	43.8523	34.2278	-0.391245	0.000957596	0.035361
Hmgcs1	82.4877	64.2809	-0.391599	0.000962882	0.0354629
Tubb3	126.708	84.4326	-0.605011	0.000964484	0.0354629
Dnal1	28.4273	22.2018	-0.385491	0.000972897	0.0356311
Tlk1	35.5421	26.9274	-0.432984	0.000973209	0.0356311
Elk1	7.51837	11.2221	0.542789	0.000978396	0.0356689
Znrd1as	5.19271	1.60733	-1.74009	0.000976444	0.0356689
Scly	4.31093	2.29537	-0.93244	0.000987301	0.0359173
Zfp488	0.165683	0.863318	2.36452	0.00100367	0.0364357
Map2k1	82.8758	60.9631	-0.466176	0.00101215	0.0366659
Serp1	14.7322	21.9636	0.542716	0.00102702	0.0371263
Nr2c1	0.559944	1.68568	1.58214	0.00103152	0.0371325
Uso1	22.5414	16.8205	-0.446976	0.0010313	0.0371325
Uri1	21.7361	15.1172	-0.551747	0.00103647	0.0371549
Eif3d	20.7335	13.6945	-0.632596	0.00103586	0.0371549
Zhx3	7.4416	10.7338	0.493363	0.00105869	0.0378724
Trnp1	72.4988	52.3103	-0.490908	0.0010625	0.0379296
Sgcz	0.103394	0.721467	2.77239	0.00107746	0.0383737
Ap2a2	83.1794	64.3203	-0.398174	0.00107941	0.0383737
Erc2	65.7998	50.4665	-0.413431	0.00108922	0.0386426
Snd1	3.35952	2.02304	-0.770948	0.00109828	0.0388836
Chac1	5.07371	10.7326	1.04626	0.00110302	0.0389613
NA	3.845	1.91098	-1.03726	0.00110501	0.0389613
Pak7	10.0402	7.39721	-0.46636	0.00111337	0.0391754
2310050C09Rik	0	0.629401	7.00903	0.00112484	0.0394176
Ccdc85c	1.71974	5.27009	1.58149	0.00112311	0.0394176
Dtx3l	1.17446	2.56866	1.0991	0.00112754	0.0394316
Camk2n1	320.575	235.933	-0.479159	0.00113292	0.0395394
Ralgapa2	1.67027	1.08579	-0.655669	0.00113824	0.0396445
Tifab	0.0196528	0.393935	4.20366	0.00114835	0.0398824
Lgals3bp	1.85541	6.06261	1.65362	0.00114972	0.0398824
Slc41a2	1.39873	2.84037	0.978851	0.00116611	0.0402882
Slc25a39	8.38845	13.7091	0.66793	0.00116577	0.0402882
Srpr	6.47781	10.3336	0.638058	0.00117317	0.0404507
Sord	4.02758	7.62629	0.884011	0.00117701	0.0405019
C1qb	1.62825	8.787	2.39247	0.00119434	0.041016
Riiad1	24.9719	15.3747	-0.731661	0.00119732	0.0410362
Gla	2.16954	5.45251	1.27542	0.00120084	0.0410462
NA	1.79131	3.82802	1.05574	0.00120478	0.0410462
Ak5	72.784	54.0632	-0.451646	0.00120459	0.0410462
Zrsr1	16.5789	12.1004	-0.485946	0.00123016	0.041828
Srrm1	17.8016	13.4373	-0.431687	0.0012366	0.0418843
4930538E20Rik	64.8121	46.0641	-0.518502	0.0012367	0.0418843
Arl15	19.6809	13.8388	-0.530388	0.00125266	0.0423414
Plekha1	13.3769	10.5137	-0.379298	0.00125528	0.0423468
Apobec1	0.35988	1.5125	2.04176	0.00127808	0.042947
Cdh13	3.21629	5.15249	0.640351	0.00127794	0.042947
Nub1	23.2077	15.3304	-0.615194	0.00128133	0.0429723
Usp6nl	6.58991	4.53985	-0.578969	0.00129529	0.0432712
Mfsd1	2.65351	6.08206	1.13997	0.00129992	0.0433417
Ttpal	14.3551	10.3849	-0.500392	0.00131012	0.0435972
Chn1os1	161.608	108.091	-0.598287	0.00132033	0.0438518
Vac14	9.19718	15.1787	0.685015	0.00132599	0.0438727
Il1b	1.11818	0.149892	-2.91955	0.00132607	0.0438727
Trmt5	5.87914	3.03688	-0.986718	0.00133025	0.0439263
Cchcr1	0.32762	1.09261	1.70607	0.00135912	0.0447936
Trappc5	8.21282	13.2988	0.66923	0.00136941	0.0448742
4933431E20Rik	19.9312	14.8681	-0.446451	0.00136705	0.0448742
Golga4	16.2514	11.7444	-0.500443	0.00136731	0.0448742
Gm12150	4.55598	0.59679	-2.94703	0.00138819	0.0454032
Clip1	20.8188	15.5171	-0.464491	0.00139531	0.0455493
Bcl3	0.0186301	0.51351	4.67617	0.00140751	0.0455624
Dusp3	50.0748	38.7676	-0.392705	0.00140515	0.0455624
Pnpla8	22.4192	16.9875	-0.428463	0.00140478	0.0455624
Tanc1	6.01076	4.42785	-0.47062	0.00140713	0.0455624
Cacng5	6.77443	2.99049	-1.20931	0.00140898	0.0455624
Hexim1	10.7838	7.13637	-0.632474	0.00142045	0.0458469
Shisa6	2.89854	5.36731	0.837957	0.00143373	0.0461888
Nlgn1	23.2553	17.0478	-0.474576	0.00145294	0.0467199
Magi3	13.7977	10.3411	-0.451258	0.00146191	0.0467458
Fscn1	48.5104	35.8813	-0.466065	0.00146049	0.0467458
Hs3st1	8.39516	4.77674	-0.839784	0.00146139	0.0467458
Cox6b2	0.21294	2.28309	3.38553	0.00146793	0.0468508
Preb	7.42631	13.419	0.834176	0.00147571	0.0470118
Mpdz	3.6341	2.42629	-0.618313	0.00147951	0.0470458
Tmc6	0.0895258	0.684035	2.89877	0.00148781	0.047222
Gtf3c3	14.3873	9.4148	-0.65733	0.00149687	0.047422
Csrp1	21.5063	31.5154	0.5167	0.00152122	0.0479948
Zfp946	1.74096	0.698162	-1.35811	0.00152334	0.0479948
Gm15558	0.329077	0	-7.0379	0.00152317	0.0479948
Cd300c2	0.0663963	1.25366	4.13972	0.00153058	0.0480944
Npas4	5.27883	1.93815	-1.49141	0.0015321	0.0480944
Filip1	9.21975	5.59155	-0.760242	0.00154708	0.048476
Nrm	0.0826176	1.42486	4.07375	0.0015568	0.0486918
Rnf181	26.5815	36.8105	0.437286	0.00156168	0.0487558
Gm26638	0	0.336323	6.95709	0.00160232	0.049753
1700071M16Rik	0.223817	0.959132	2.05464	0.00159977	0.049753
Epha10	2.96161	1.49387	-1.00971	0.00159979	0.049753
Clec16a	13.1491	18.151	0.436384	0.00160952	0.0497718
Mef2c	128.062	101.076	-0.372873	0.00161452	0.0497718
Scamp1	63.01	47.7215	-0.432175	0.00161298	0.0497718
Clint1	13.0772	9.54189	-0.492265	0.00160623	0.0497718

### Sheet: DEGs bacTRAP OPTN OE
Gene	CTRL_meanRPKM	OPTN_meanRPKM	log2FC	pValue	FDR
Optn	5.16263	11.4012	1.12241	6.44e-10	1.06e-05
4930551O13Rik	2.14179	5.38005	1.3191	1.58e-06	0.0130949
