## Supplementary Table 2 for "Optineurin is a gatekeeper of mitochondrial health and proteostasis in Alzheimer’s disease vulnerable neurons"

### Sheet: shOPTN ECII-bacTRAP in vivo
Ingenuity Canonical Pathways	-log(p-value)	Ratio	z-score	Molecules
B Cell Receptor Signaling	6.19	0.0928	0.471	AKT3,BCL6,CAMK2D,CAMK4,ELK1,GAB1,GSK3A,GSK3B,MAP2K1,MAP2K4,MAP3K9,MEF2C,NFATC3,PPP3CC,PTPN11,RAF1,RPS6KB1,RPS6KB2
iCOS-iCOSL Signaling in T Helper Cells	4.47	0.096	-0.333	AKT3,CAMK2D,CAMK4,FCER1G,GAB1,HLA-A,HLA-DQB1,NFATC3,PLEKHA1,PLEKHA3,PPP3CC,PTPN11
Role of NFAT in Regulation of the Immune Response	4.34	0.0777	-1.291	AKT3,CAMK4,FCER1G,GAB1,GSK3A,GSK3B,HLA-A,HLA-DQB1,MAP2K1,MEF2C,NFATC3,PPP3CC,PTPN11,RAF1,RCAN3
CD28 Signaling in T Helper Cells	4.18	0.0896	1.667	AKT3,CAMK4,FCER1G,GAB1,HLA-A,HLA-DQB1,MAP2K1,MAP2K4,NFATC3,PAK1,PPP3CC,PTPN11
14-3-3-mediated Signaling	4.02	0.0863	-1.265	AKT3,ELK1,GAB1,GFAP,GSK3A,GSK3B,MAP2K1,MAP2K4,PTPN11,RAF1,SNCA,TUBB3
Sertoli Cell-Sertoli Cell Junction Signaling	4.02	0.0765	NaN	AKT3,CLINT1,ELK1,EPB41,GSK3A,GSK3B,MAP2K1,MAP2K4,MAP3K20,MAP3K9,PRKG1,PRKG2,RAF1,TUBB3
Adrenomedullin signaling pathway	4	0.0725	0	AKT3,CAMK4,ELK1,GAB1,GSK3A,GSK3B,IL1B,KCNH2,MAP2K1,MAP2K4,PRKG1,PRKG2,PTPN11,RAF1,SMARCC2
HGF Signaling	3.93	0.0909	0.632	AKT3,CDKN1A,ELF4,ELK1,GAB1,MAP2K1,MAP2K4,MAP3K9,PAK1,PTPN11,RAF1
Rac Signaling	3.84	0.0887	0.905	ABI2,ELK1,GAB1,MAP2K1,MAP2K4,PAK1,PAK5,PTPN11,RAF1,RPS6KB1,TIAM1
RANK Signaling in Osteoclasts	3.83	0.0962	0.632	AKT3,CAMK4,ELK1,GAB1,MAP2K1,MAP2K4,MAP3K9,PPP3CC,PTPN11,RAF1
ErbB Signaling	3.76	0.0943	0	ELK1,GAB1,GSK3B,MAP2K1,MAP2K4,PAK1,PAK5,PTPN11,RAF1,RPS6KB1
PI3K/AKT Signaling	3.69	0.0853	0.632	AKT3,CDKN1A,GAB1,GSK3A,GSK3B,MAP2K1,PPM1J,PPP2R2B,RAF1,RPS6KB1,RPS6KB2
EGF Signaling	3.68	0.114	0	AKT3,ELK1,GAB1,MAP2K1,MAP2K4,PTPN11,RAF1,RPS6KB1
Docosahexaenoic Acid (DHA) Signaling	3.63	0.13	NaN	AKT3,APAF1,GAB1,GSK3A,GSK3B,IL1B,PTPN11
Signaling by Rho Family GTPases	3.56	0.0635	-0.258	CDH13,CDH20,CLIP1,ELK1,GAB1,GFAP,MAP2K1,MAP2K4,MAP3K20,MAP3K9,MYL4,PAK1,PAK5,PTPN11,RAF1,SEPTIN7
p53 Signaling	3.53	0.0885	0	AKT3,APAF1,ATR,CCNG1,CDKN1A,GAB1,GSK3B,PIDD1,PTPN11,SERPINE2
IGF-1 Signaling	3.53	0.0885	-0.333	AKT3,ELK1,GAB1,IGFBP5,MAP2K1,PTPN11,RAF1,RPS6KB1,RPS6KB2,SOCS5
PI3K Signaling in B Lymphocytes	3.51	0.0815	0.333	AKT3,CAMK2D,CAMK4,CD180,ELK1,MAP2K1,NFATC3,PLEKHA1,PLEKHA3,PPP3CC,RAF1
T Cell Receptor Signaling	3.41	0.0855	NaN	CAMK4,ELK1,GAB1,MAP2K1,MAP2K4,NFATC3,PPP3CC,PTPN11,RAF1,RASGRP1
ATM Signaling	3.38	0.0928	-0.707	ATR,CBX5,CCNB1,CDC25C,CDKN1A,MAP2K4,PPM1J,PPP2R2B,TLK1
Salvage Pathways of Pyrimidine Ribonucleotides	3.38	0.0928	2.333	AK5,APOBEC1,CDADC1,MAP2K1,MAP2K4,MAP3K9,PAK1,PAK5,PRPF4B
Acute Myeloid Leukemia Signaling	3.32	0.0909	0.333	AKT3,GAB1,MAP2K1,MAP2K4,PTPN11,RAF1,RPS6KB1,RPS6KB2,TCF7L1
GŒ±12/13 Signaling	3.3	0.0769	0.905	AKT3,CDH13,CDH20,ELK1,GAB1,MAP2K1,MAP2K4,MEF2C,MYL4,PTPN11,RAF1
CTLA4 Signaling in Cytotoxic T Lymphocytes	3.25	0.0891	NaN	AKT3,AP2A2,B2M,FCER1G,GAB1,HLA-A,PPM1J,PPP2R2B,PTPN11
GM-CSF Signaling	3.25	0.0988	-0.378	AKT3,CAMK2D,ELK1,GAB1,MAP2K1,PPP3CC,PTPN11,RAF1
Role of Macrophages, Fibroblasts and Endothelial Cells in Rheumatoid Arthritis	3.25	0.0557	NaN	AKT3,CAMK2D,CAMK4,DKK2,DKK3,FZD3,GAB1,GSK3B,IL1B,MAP2K1,MAP2K4,NFATC3,PPP3CC,PTPN11,RAF1,TCF7L1,TLR2,WIF1
NGF Signaling	3.18	0.08	0.632	AKT3,ELK1,GAB1,MAP2K1,MAP2K4,MAP3K9,PTPN11,RAF1,RPS6KB1,RPS6KB2
Apelin Endothelial Signaling Pathway	3.13	0.0787	1.265	AKT3,CAMK4,GAB1,MAP2K1,MAP2K4,MEF2C,PTPN11,RAF1,RPS6KB1,RPS6KB2
Ovarian Cancer Signaling	3.1	0.0728	0.707	AKT3,EDN1,FZD3,GAB1,GSK3B,MAP2K1,PTPN11,RAF1,RPS6KB1,RPS6KB2,TCF7L1
PAK Signaling	3.02	0.0826	0.707	ARHGAP10,GAB1,MAP2K1,MAP2K4,MYL4,PAK1,PAK5,PTPN11,RAF1
Neuroinflammation Signaling Pathway	2.97	0.0543	-0.775	AKT3,B2M,GAB1,GABRR1,GLS,GRINA,GSK3B,HLA-A,HLA-DQB1,IL1B,IRF3,MAP2K4,NFATC3,PPP3CC,PTPN11,SNCA,TLR2
T Cell Exhaustion Signaling Pathway	2.95	0.0659	-0.333	AKT3,BCL6,FCER1G,GAB1,HAVCR2,HLA-A,HLA-DQB1,MAP2K4,NFATC3,PPM1J,PPP2R2B,PTPN11
IL-3 Signaling	2.94	0.0889	0	AKT3,ELK1,GAB1,MAP2K1,PAK1,PPP3CC,PTPN11,RAF1
Role of Osteoblasts, Osteoclasts and Chondrocytes in Rheumatoid Arthritis	2.92	0.0596	NaN	AKT3,CAMK4,DKK2,DKK3,FZD3,GAB1,GSK3B,IL1B,MAP2K4,NFATC3,PPP3CC,PTPN11,TCF7L1,WIF1
Mouse Embryonic Stem Cell Pluripotency	2.88	0.0789	-1	AKT3,DVL3,FZD3,GAB1,GSK3B,MAP2K1,PTPN11,RAF1,TCF7L1
Endometrial Cancer Signaling	2.87	0.0972	-0.816	AKT3,ELK1,GAB1,GSK3B,MAP2K1,PTPN11,RAF1
GŒ±q Signaling	2.85	0.0679	0.302	AKT3,ARHGEF25,CAMK4,ELK1,GAB1,GSK3B,MAP2K1,NFATC3,PPP3CC,PTPN11,RAF1
Neuregulin Signaling	2.85	0.086	0	AKT3,DCN,ELK1,MAP2K1,PTPN11,RAF1,RPS6KB1,RPS6KB2
Cardiac Hypertrophy Signaling	2.8	0.0579	0.535	CAMK4,ELK1,GAB1,GSK3B,MAP2K1,MAP2K4,MAP3K9,MAPKAPK3,MEF2C,MYL4,PPP3CC,PTPN11,RAF1,RPS6KB1
Protein Ubiquitination Pathway	2.77	0.0554	NaN	B2M,DNAJC6,DNAJC9,HLA-A,HSPA2,HSPE1,UBE2B,UBE2L6,UBE3B,UCHL1,USO1,USP2,USP20,USP30,USP46
IL-4 Signaling	2.76	0.0833	NaN	AKT3,GAB1,HLA-A,HLA-DQB1,NFATC3,PTPN11,RPS6KB1,RPS6KB2
Cdc42 Signaling	2.75	0.0659	1.134	B2M,CLIP1,EXOC6,FCER1G,GSK3B,HLA-A,HLA-DQB1,MAP2K4,MYL4,PAK1,RAF1
PKCŒ∏ Signaling in T Lymphocytes	2.75	0.0659	-0.632	CACNG5,CAMK2D,FCER1G,GAB1,HLA-A,HLA-DQB1,MAP2K4,MAP3K9,NFATC3,PPP3CC,PTPN11
Telomerase Signaling	2.75	0.0756	-1.414	AKT3,CDKN1A,ELF4,GAB1,MAP2K1,PPM1J,PPP2R2B,PTPN11,RAF1
Opioid Signaling Pathway	2.73	0.0569	1.604	AKT3,AP2A2,CACNG5,CAMK2D,CAMK4,ELK1,GRINA,GSK3B,MAP2K1,MAP2K4,PPP3CC,RAF1,RPS6KB1,RPS6KB2
Role of CHK Proteins in Cell Cycle Checkpoint Control	2.7	0.105	0	ATR,CDC25C,CDKN1A,PPM1J,PPP2R2B,TLK1
ErbB2-ErbB3 Signaling	2.7	0.0909	-1.89	ELK1,GAB1,GSK3A,GSK3B,MAP2K1,PTPN11,RAF1
Dendritic Cell Maturation	2.68	0.0612	-0.632	AKT3,B2M,FCER1G,FSCN1,GAB1,HLA-A,HLA-DQB1,IL1B,IRF8,MAP2K4,PTPN11,TLR2
Production of Nitric Oxide and Reactive Oxygen Species in Macrophages	2.68	0.0612	-1.155	AKT3,APOD,GAB1,IRF8,LYZ,MAP2K1,MAP2K4,MAP3K9,PPM1J,PPP2R2B,PTPN11,TLR2
Molecular Mechanisms of Cancer	2.66	0.0482	NaN	AKT3,APAF1,ATR,CAMK2D,CDC25C,CDK19,CDKN1A,ELK1,FZD3,GAB1,GSK3A,GSK3B,MAP2K1,MAP2K4,PAK1,PAK5,PTPN11,RAF1,RASGRP1
PTEN Signaling	2.65	0.0732	-1	AKT3,CDKN1A,GSK3A,GSK3B,MAGI3,MAP2K1,RAF1,RPS6KB1,RPS6KB2
Wnt/Œ≤-catenin Signaling	2.65	0.064	-0.905	AKT3,DKK2,DKK3,DVL3,FZD3,GSK3A,GSK3B,PPM1J,PPP2R2B,TCF7L1,WIF1
Nur77 Signaling in T Lymphocytes	2.63	0.102	NaN	APAF1,CAMK4,FCER1G,HLA-A,HLA-DQB1,PPP3CC
Ceramide Signaling	2.62	0.0792	1.414	AKT3,GAB1,MAP2K1,MAP2K4,PPM1J,PPP2R2B,PTPN11,RAF1
Role of NFAT in Cardiac Hypertrophy	2.62	0.0575	0.832	AKT3,CACNG5,CAMK2D,CAMK4,GAB1,GSK3B,MAP2K1,MAP2K4,MEF2C,PPP3CC,PTPN11,RAF1,RCAN3
Cyclins and Cell Cycle Regulation	2.57	0.0864	-0.816	ATR,CCNB1,CDKN1A,GSK3B,PPM1J,PPP2R2B,RAF1
Apelin Liver Signaling Pathway	2.55	0.154	2	EDN1,GSK3A,GSK3B,MAP2K4
Axonal Guidance Signaling	2.52	0.0442	NaN	AKT3,EPHA10,FZD3,GAB1,GSK3B,MAP2K1,MYL4,MYSM1,NFATC3,NTNG1,PAK1,PAK5,PLXNA1,PLXNB2,PLXND1,PPP3CC,PTPN11,RAF1,RTN4,SEMA3A,TUBB3,UNC5A
Melanoma Signaling	2.48	0.0952	0	AKT3,CDKN1A,GAB1,MAP2K1,PTPN11,RAF1
Regulation of IL-2 Expression in Activated and Anergic T Lymphocytes	2.42	0.0814	NaN	CAMK4,ELK1,MAP2K1,MAP2K4,NFATC3,PPP3CC,RAF1
Pyridoxal 5'-phosphate Salvage Pathway	2.41	0.0923	2.449	MAP2K1,MAP2K4,MAP3K9,PAK1,PAK5,PRPF4B
Breast Cancer Regulation by Stathmin1	2.4	0.0566	NaN	CAMK2D,CAMK4,CDKN1A,GAB1,MAP2K1,PAK1,PPM1J,PPP2R2B,PTPN11,RAF1,TUBB3,UHMK1
Erythropoietin Signaling	2.37	0.0795	NaN	AKT3,ELK1,GAB1,MAP2K1,PTPN11,RAF1,RPS6KB1
SAPK/JNK Signaling	2.35	0.0714	-0.707	ELK1,FCER1G,GAB1,MAP2K4,MAP3K20,MAP3K9,NFATC3,PTPN11
Glycogen Degradation III	2.34	0.2	NaN	GAA,PGM2L1,PGM5
UVB-Induced MAPK Signaling	2.32	0.0882	0.447	GAB1,H3-3A/H3-3B,MAP2K1,MAP2K4,PTPN11,RPS6KB1
Renal Cell Carcinoma Signaling	2.32	0.0778	0.378	AKT3,GAB1,MAP2K1,PAK1,PAK5,PTPN11,RAF1
Regulation of eIF4 and p70S6K Signaling	2.29	0.0606	-0.707	AKT3,EIF3D,GAB1,MAP2K1,PPM1J,PPP2R2B,PTPN11,RAF1,RPS15A,RPS6KB1
JAK/Stat Signaling	2.29	0.0769	-0.378	AKT3,CDKN1A,GAB1,MAP2K1,PTPN11,RAF1,SOCS5
Cell Cycle: G2/M DNA Damage Checkpoint Regulation	2.27	0.102	0.447	ATR,CCNB1,CDC25C,CDKN1A,TOP2A
FLT3 Signaling in Hematopoietic Progenitor Cells	2.26	0.0761	-0.378	AKT3,ELK1,GAB1,MAP2K1,PTPN11,RAF1,RPS6KB1
IL-17 Signaling	2.24	0.0753	NaN	AKT3,ELK1,GAB1,GSK3B,MAP2K1,MAP2K4,PTPN11
CNTF Signaling	2.22	0.0845	0	GAB1,MAP2K1,PTPN11,RAF1,RPS6KB1,RPS6KB2
Cytotoxic T Lymphocyte-mediated Apoptosis of Target Cells	2.22	0.125	NaN	APAF1,B2M,FCER1G,HLA-A
p38 MAPK Signaling	2.21	0.0678	0	ELK1,H3-3A/H3-3B,IL1B,MAP2K4,MAPKAPK3,MEF2C,RPS6KB1,RPS6KB2
GNRH Signaling	2.2	0.0588	1.414	CACNG5,CAMK2D,CAMK4,ELK1,MAP2K1,MAP2K4,MAP3K9,PAK1,PAK5,RAF1
IL-2 Signaling	2.2	0.0833	-0.816	AKT3,ELK1,GAB1,MAP2K1,PTPN11,RAF1
LPS-stimulated MAPK Signaling	2.19	0.0737	-0.378	ELK1,GAB1,MAP2K1,MAP2K4,PAK1,PTPN11,RAF1
CXCR4 Signaling	2.17	0.0581	0.632	AKT3,ELK1,GAB1,MAP2K1,MAP2K4,MYL4,PAK1,PAK5,PTPN11,RAF1
Insulin Receptor Signaling	2.14	0.0612	-0.333	AKT3,GAB1,GSK3A,GSK3B,MAP2K1,PTPN11,RAF1,RPS6KB1,RPS6KB2
Semaphorin Signaling in Neurons	2.13	0.0943	NaN	DPYSL3,PAK1,PAK5,PLXNA1,SEMA3A
Glioma Signaling	2.13	0.0656	0.378	AKT3,CAMK2D,CAMK4,CDKN1A,GAB1,MAP2K1,PTPN11,RAF1
Pancreatic Adenocarcinoma Signaling	2.13	0.0656	-0.707	AKT3,CDKN1A,ELK1,GAB1,MAP2K1,MAP2K4,PTPN11,RAF1
IL-12 Signaling and Production in Macrophages	2.12	0.0608	NaN	AKT3,APOD,GAB1,IRF8,LYZ,MAP2K1,MAP2K4,PTPN11,TLR2
ERK/MAPK Signaling	2.08	0.0537	-1.508	ELF4,ELK1,GAB1,H3-3A/H3-3B,MAP2K1,PAK1,PAK5,PPM1J,PPP2R2B,PTPN11,RAF1
Calcium Signaling	2.06	0.0534	1.134	CACNG5,CAMK2D,CAMK4,GRINA,MEF2C,MYL4,NFATC3,PPP3CC,RCAN3,Tpm1,TRPC4
GADD45 Signaling	2.04	0.158	NaN	ATR,CCNB1,CDKN1A
DNA damage-induced 14-3-3œÉ Signaling	2.04	0.158	NaN	AKT3,ATR,CCNB1
Prostate Cancer Signaling	2	0.068	NaN	AKT3,CDKN1A,GAB1,GSK3B,MAP2K1,PTPN11,RAF1
fMLP Signaling in Neutrophils	1.99	0.062	-0.707	CAMK4,ELK1,GAB1,MAP2K1,NFATC3,PPP3CC,PTPN11,RAF1
Role of PI3K/AKT Signaling in the Pathogenesis of Influenza	1.98	0.075	0	AKT3,GAB1,GSK3B,IRF3,MAP2K1,PTPN11
IL-17A Signaling in Airway Cells	1.98	0.075	0.447	AKT3,GAB1,GSK3B,MAP2K1,MAP2K4,PTPN11
Natural Killer Cell Signaling	1.97	0.0615	NaN	AKT3,FCER1G,GAB1,MAP2K1,PAK1,PAK5,PTPN11,RAF1
Renin-Angiotensin Signaling	1.97	0.0615	0	ELK1,GAB1,MAP2K1,MAP2K4,PAK1,PAK5,PTPN11,RAF1
Role of NANOG in Mammalian Embryonic Stem Cell Pluripotency	1.97	0.0615	-0.816	AKT3,FZD3,GAB1,GSK3B,MAP2K1,PTPN11,RAF1,TCF7L1
Endocannabinoid Cancer Inhibition Pathway	1.94	0.057	1	AKT3,CDKN1A,GAB1,GSK3B,MAP2K1,MAP2K4,PTPN11,RAF1,TCF7L1
STAT3 Pathway	1.93	0.0606	0.378	CDKN1A,IL1B,MAP2K1,MAP2K4,MAP3K20,MAP3K9,RAF1,SOCS5
SPINK1 General Cancer Pathway	1.93	0.0732	0	AKT3,GAB1,MAP2K1,Mt2,PTPN11,RAF1
Protein Kinase A Signaling	1.92	0.0426	0.258	CAMK2D,CAMK4,CDC25C,DUSP3,ELK1,GSK3A,GSK3B,H3-3A/H3-3B,MAP2K1,MYL4,NFATC3,PPP1R1B,PPP3CC,PTPN11,PTPN18,RAF1,TCF7L1
FAK Signaling	1.92	0.0654	NaN	AKT3,GAB1,MAP2K1,PAK1,PAK5,PTPN11,RAF1
GP6 Signaling Pathway	1.88	0.0593	-0.707	AKT3,CAMK4,FCER1G,GAB1,GSK3A,GSK3B,PTPN11,RASGRP2
IL-6 Signaling	1.86	0.0588	0	AKT3,ELK1,GAB1,IL1B,MAP2K1,MAP2K4,PTPN11,RAF1
Type I Diabetes Mellitus Signaling	1.84	0.0631	0.447	APAF1,FCER1G,HLA-A,HLA-DQB1,IL1B,MAP2K4,SOCS5
Growth Hormone Signaling	1.83	0.0698	-0.816	ELK1,GAB1,PTPN11,RPS6KB1,RPS6KB2,SOCS5
Antiproliferative Role of Somatostatin Receptor 2	1.81	0.069	-0.447	CDKN1A,ELK1,GAB1,MAP2K1,PTPN11,SMARCC2
Glucocorticoid Receptor Signaling	1.81	0.0432	NaN	AKT3,CDKN1A,ELK1,GAB1,HSPA2,IL1B,KRT1,MAP2K1,MAP2K4,NFATC3,PBX1,PPP3CC,PTPN11,RAF1,SMARCC2
Role of Pattern Recognition Receptors in Recognition of Bacteria and Viruses	1.81	0.0576	-0.707	C1QB,C1QC,GAB1,IL1B,IRF3,MAP2K4,PTPN11,TLR2
UVA-Induced MAPK Signaling	1.8	0.0619	NaN	GAB1,MAP2K4,PARP14,PARP3,PTPN11,RPS6KB1,RPS6KB2
p70S6K Signaling	1.79	0.0571	-0.707	AKT3,GAB1,MAP2K1,PPM1J,PPP2R2B,PTPN11,RAF1,RPS6KB1
Regulation of the Epithelial-Mesenchymal Transition Pathway	1.78	0.0508	NaN	AKT3,DVL3,FZD3,GAB1,GSK3B,MAP2K1,MAP2K4,PTPN11,RAF1,TCF7L1
Netrin Signaling	1.77	0.0769	NaN	CACNG5,NFATC3,PPP3CC,PRKG1,UNC5A
Nitric Oxide Signaling in the Cardiovascular System	1.76	0.0609	1.134	AKT3,CAMK4,GAB1,MAP2K1,PRKG1,PRKG2,PTPN11
Glioblastoma Multiforme Signaling	1.75	0.0529	0.333	AKT3,CDKN1A,FZD3,GAB1,GSK3B,MAP2K1,PTPN11,RAF1,RPS6KB1
Altered T Cell and B Cell Signaling in Rheumatoid Arthritis	1.74	0.0667	NaN	CXCL13,FCER1G,HLA-A,HLA-DQB1,IL1B,TLR2
Calcium-induced T Lymphocyte Apoptosis	1.74	0.0758	0	CAMK4,FCER1G,HLA-A,HLA-DQB1,PPP3CC
Corticotropin Releasing Hormone Signaling	1.74	0.0559	-0.378	CACNG5,CAMK4,ELK1,KRT1,MAP2K1,MEF2C,RAF1,SMARCC2
Neuropathic Pain Signaling In Dorsal Horn Neurons	1.72	0.0598	-1.134	CAMK2D,CAMK4,ELK1,GAB1,GRINA,KCNH2,PTPN11
IL-7 Signaling Pathway	1.68	0.0645	-1.342	AKT3,BCL6,GAB1,GSK3A,GSK3B,PTPN11
GDP-glucose Biosynthesis	1.67	0.2	NaN	PGM2L1,PGM5
Lipid Antigen Presentation by CD1	1.67	0.115	NaN	AP2A2,B2M,FCER1G
ERK5 Signaling	1.67	0.0725	0.447	GAB1,MEF2C,PTPN11,RPS6KB1,RPS6KB2
Xenobiotic Metabolism Signaling	1.65	0.0435	NaN	CAMK2D,CAMK4,GAB1,GSTA3,HS3ST1,IL1B,MAP2K1,MAP2K4,MAP3K9,PPM1J,PPP2R2B,PTPN11,RAF1
PEDF Signaling	1.64	0.0632	-1.633	AKT3,ELK1,GAB1,PTPN11,RAF1,TCF7L1
Sorbitol Degradation I	1.64	1	NaN	SORD
Gap Junction Signaling	1.63	0.0481	NaN	AKT3,GAB1,MAP2K1,PPP3CC,PRKG1,PRKG2,PTPN11,RAF1,SMARCC2,TUBB3
HER-2 Signaling in Breast Cancer	1.62	0.0625	NaN	AKT3,CDKN1A,GAB1,GSK3A,GSK3B,PTPN11
Germ Cell-Sertoli Cell Junction Signaling	1.61	0.05	NaN	CLINT1,GAB1,MAP2K1,MAP2K4,MAP3K9,PAK1,PAK5,PTPN11,TUBB3
Graft-versus-Host Disease Signaling	1.61	0.0833	NaN	FCER1G,HLA-A,HLA-DQB1,IL1B
Hereditary Breast Cancer Signaling	1.6	0.0526	NaN	AKT3,ATR,CCNB1,CDC25C,CDKN1A,GAB1,PTPN11,SMARCC2
Thrombin Signaling	1.6	0.0474	0.333	AKT3,CAMK2D,CAMK4,ELK1,GAB1,MAP2K1,MYL4,PTPN11,RAF1,RPS6KB1
Melatonin Signaling	1.59	0.0694	1	CAMK2D,CAMK4,MAP2K1,MAP2K4,RAF1
Glucose and Glucose-1-phosphate Degradation	1.59	0.182	NaN	PGM2L1,PGM5
PDGF Signaling	1.58	0.0612	-0.816	ELK1,GAB1,MAP2K1,MAP2K4,PTPN11,RAF1
UVC-Induced MAPK Signaling	1.58	0.0816	NaN	ATR,MAP2K1,MAP2K4,RAF1
TNFR1 Signaling	1.55	0.08	2	APAF1,MAP2K4,PAK1,PAK5
Fc Epsilon RI Signaling	1.55	0.0551	-0.378	AKT3,FCER1G,GAB1,MAP2K1,MAP2K4,PTPN11,RAF1
Synaptic Long Term Depression	1.53	0.0484	0.707	CACNG5,MAP2K1,PNPLA8,PPM1J,PPP2R2B,PRKG1,PRKG2,RAF1,SMARCC2
Endocannabinoid Developing Neuron Pathway	1.53	0.0547	-0.378	AKT3,GAB1,GSK3B,MAP2K1,MAP2K4,PTPN11,RAF1
Myc Mediated Apoptosis Signaling	1.48	0.0649	NaN	AKT3,APAF1,GAB1,MAP2K4,PTPN11
CD27 Signaling in Lymphocytes	1.47	0.0755	1	APAF1,MAP2K1,MAP2K4,MAP3K9
Melanocyte Development and Pigmentation Signaling	1.46	0.0571	0	GAB1,MAP2K1,PTPN11,RAF1,RPS6KB1,RPS6KB2
Glycogen Degradation II	1.45	0.154	NaN	PGM2L1,PGM5
Dopamine-DARPP32 Feedback in cAMP Signaling	1.44	0.0491	1.414	CAMK4,GRINA,PPM1J,PPP1R1B,PPP2R2B,PPP3CC,PRKG1,PRKG2
Role of MAPK Signaling in the Pathogenesis of Influenza	1.44	0.0633	NaN	AKT3,MAP2K1,MAP2K4,PNPLA8,RAF1
Cholecystokinin/Gastrin-mediated Signaling	1.42	0.0561	0.816	ELK1,IL1B,MAP2K1,MAP2K4,MEF2C,RAF1
ILK Signaling	1.4	0.0457	-0.378	AKT3,GAB1,GSK3A,GSK3B,MAP2K4,MYL4,PPM1J,PPP2R2B,PTPN11
CCR3 Signaling in Eosinophils	1.4	0.0511	0	CAMK4,GAB1,MAP2K1,PAK1,PAK5,PTPN11,RAF1
IL-15 Signaling	1.35	0.0595	NaN	AKT3,GAB1,MAP2K1,PTPN11,RAF1
GDNF Family Ligand-Receptor Interactions	1.35	0.0595	-0.447	GAB1,MAP2K1,MAP2K4,PTPN11,RAF1
Neurotrophin/TRK Signaling	1.35	0.0595	-0.447	GAB1,MAP2K1,MAP2K4,PTPN11,RAF1
HMGB1 Signaling	1.34	0.0496	0.378	AKT3,ELK1,GAB1,IL1B,MAP2K1,MAP2K4,PTPN11
NRF2-mediated Oxidative Stress Response	1.34	0.0446	NaN	DNAJC6,DNAJC9,GAB1,GSK3B,GSTA3,MAP2K1,MAP2K4,PTPN11,RAF1
Epoxysqualene Biosynthesis	1.34	0.5	NaN	FDFT1
Glutamine Degradation I	1.34	0.5	NaN	GLS
Non-Small Cell Lung Cancer Signaling	1.33	0.0588	-0.447	AKT3,GAB1,MAP2K1,PTPN11,RAF1
Amyotrophic Lateral Sclerosis Signaling	1.33	0.0531	-0.447	AKT3,APAF1,GAB1,GRINA,PAK1,PTPN11
Chronic Myeloid Leukemia Signaling	1.33	0.0531	NaN	AKT3,CDKN1A,GAB1,MAP2K1,PTPN11,RAF1
IL-8 Signaling	1.32	0.0441	0	AKT3,GAB1,LASP1,MAP2K1,MAP2K4,PTPN11,RAB11FIP2,RAF1,RPS6KB1
Angiopoietin Signaling	1.31	0.0581	1	AKT3,GAB1,PAK1,PAK5,PTPN11
Aldosterone Signaling in Epithelial Cells	1.31	0.046	-1	DNAJC6,DNAJC9,GAB1,HSPA2,HSPE1,MAP2K1,PTPN11,RAF1
